# Spatial characterization of microbiota profiles along the gut in a widely used mouse model: effects of high-fat diet and fructooligosaccharides

**DOI:** 10.1101/2025.06.08.658095

**Authors:** Paul Taillandier, Lise Voland, Jean Debédat, Alix Archambeau, Sébastien Dussaud, Chloé Amouyal, Rafael Patiño-Navarrete, Federico Rey, Solia Adriouch, Eugeni Belda, Karine Clément, Tiphaine Le Roy

## Abstract

The intestinal microbiota plays a pivotal role in regulating metabolic processes, and its imbalance is linked to metabolic disorders. Modulating the gut microbiota composition and function through prebiotic supplementation has been repeatedly shown to improve host metabolism. While most studies have focused on the fecal microbiota due to the ease of sampling, fecal samples do not reflect the microbial dynamics throughout the gastrointestinal tract, as regional environmental conditions shape distinct microbiota composition.

Given the metabolic significance of the proximal intestine and the potential influence of microbiota on these processes, we characterized the microbiota composition along the gastrointestinal tract in a widely used model for studying host-microbiota interactions: C57Bl6J male mice fed a high-fat diet (HFD) with or without prebiotics supplementation (FOS, fructooligosaccharides).

The microbiota composition, determined by long-read Nanopore sequencing, was markedly altered by HFD and FOS supplementation not only in feces but also in the jejunum, ileum and caecum. In contrast to previous observations made in humans, obesity in mice was associated with a decrease in microbiome diversity in the small intestine, highlighting species-specific microbial responses to metabolic challenges. Additionally, the pronounced bifidogenic effect of FOS supplementation in the ileum suggests FOS fermentation in the small intestine in mice, contrary to what has been previously described in humans. Finally, we report a relative homogeneity of microbiome composition along the digestive tract, possibly due to the coprophagic behavior of mice. These findings challenge the translational relevance of rodent models for studying the role of the small intestinal microbiota in human metabolic disease.
