## Supplemental table 1 for "Spatial characterization of microbiota profiles along the gut in a widely used mouse model: effects of high-fat diet and fructooligosaccharides"

### Sheet: Statistics figure S2 simplfiié
Bold: q value < 0.05		Richness index		Evnenness index		Simpson index		Shanonn index
	FDR method of Benjamini and Hochberg	Mean Diff,	q value	Mean Diff,	q value	Mean Diff,	q value	Mean Diff,	q value
Chow	Jejunum vs. Ileum	0.001934	>0,9999	-0.07549	0.239	0.4793	0.8395	-0.07421	>0,9999
	Jejunum vs. Caecum	-0.01305	>0,9999	-0.002094	>0,9999	-0.04385	>0,9999	-0.003668	>0,9999
	Jejunum vs. Feces	0.03059	>0,9999	0.00626	>0,9999	-0.01617	>0,9999	0.01071	>0,9999
	Ileum vs. Caecum	1.429e-10	>0,9999	0	>0,9999	1.429e-10	>0,9999	0	>0,9999
	Ileum vs. Feces	1.429e-10	>0,9999	0	>0,9999	-1.429e-10	>0,9999	-1.429e-10	>0,9999
	Caecum vs. Feces	0	>0,9999	0	>0,9999	-2.857e-10	>0,9999	-1.429e-10	>0,9999
HFD	Jejunum vs. Ileum	0.08335	0.3873	0.2392	0.1235	-1.976	0.4312	0.2156	0.0625
	Jejunum vs. Caecum	-0.5713	0.0191	-0.1665	0.1235	4.292	0.062	-0.2625	0.0274
	Jejunum vs. Feces	-0.4796	0.0191	-0.07396	0.239	-0.09877	0.9234	-0.1602	0.0539
	Ileum vs. Caecum	-0.64	0.0004	-0.404	<0,0001	6.194	0.0004	-0.4751	<0,0001
	Ileum vs. Feces	-0.5229	0.0007	-0.3335	0.0004	1.988	0.0769	-0.3912	0.0002
	Caecum vs. Feces	0.117	0.0031	0.07055	0.1235	-4.206	0.0029	0.08394	0.0625
HFD+FOS	Jejunum vs. Ileum	-0.06498	0.3506	0.1249	0.0139	-1.087	0.159	0.1044	0.0323
	Jejunum vs. Caecum	-0.2719	0.0988	-0.1073	0.0703	1.131	0.1207	-0.1507	0.0654
	Jejunum vs. Feces	-0.1936	0.203	-0.04581	0.2105	-1.868	0.0482	-0.07981	0.1628
	Ileum vs. Caecum	-0.1733	0.203	-0.2175	0.009	1.982	0.0482	-0.2363	0.0196
	Ileum vs. Feces	-0.1082	0.3636	-0.2003	0.0139	-0.3244	0.7417	-0.2108	0.0323
	Caecum vs. Feces	0.06486	0.0988	0.0288	0.4192	-2.403	0.0091	0.03693	0.3048
