## Supplemental table 2 for "Spatial characterization of microbiota profiles along the gut in a widely used mouse model: effects of high-fat diet and fructooligosaccharides"

### Sheet: Statistics Fig. S3 
Bold: q value < 0.05
		Firmicutes										Bacteroidoita										Actinobacteriota										Desulfobacterota		Verrucomicrobiota
		Streptococcaceae		Lachnospiraceae		Erysipelotrichaceae		Oscillospiraceae		Other families		Muribaculaceae		Bacteroidaceae		Marinifilaceae		Rikenellaceae		Other families		Bifidobacteriaceae		Atopobiaceae		Eggerthellaceae		Propionibacteriaceae		Other families		Desulfovibrionaceae		Akkermansiaceae
	FDR method of Benjamini and Hochberg	Mean Diff,	q value	Mean Diff,	q value	Mean Diff,	q value	Mean Diff,	q value	Mean Diff,	q value	Mean Diff,	q value	Mean Diff,	q value	Mean Diff,	q value	Mean Diff,	q value	Mean Diff,	q value	Mean Diff,	q value	Mean Diff,	q value	Mean Diff,	q value	Mean Diff,	q value	Mean Diff,	q value	Mean Diff,	q value	Mean Diff,	q value
Chow	Jejunum vs. Ileon	3.97	0.4832	6.384	0.1255	-1.523	0.1013	-0.2276	0.8717	-1.919	0.432	-7.533	0.521	1.109	0.3438	4.04	0.2139	0.3161	0.6779	0.05651	0.7558	-3.209	0.1041	-0.2616	0.0933	-0.2617	0.0435	0		0		-0.3269	0.3736	-0.2902	0.2533
	Jejunum vs. Caecum	11.36	0.0603	-4.617	0.5952	1.667	0.1133	-12.56	0.0739	-2.256	0.2438	5.192	0.521	-0.3293	0.7822	5.405	0.123	-3.177	0.1	-0.2886	0.4269	0.3833	0.0365	0.158	0.0215	0.2963	0.0414	0		0		-0.4887	0.2793	-0.0111	0.9335
	Jejunum vs. Feces	11.1	0.0603	21.65	0.0652	-2.485	0.0145	1.755	0.1649	-1.315	0.5852	-20.41	0.0361	-7.014	0.0398	5.441	0.123	-4.12	0.1	-1.539	0.2943	-0.6887	0.0236	0.09252	0.3793	0.1061	0.3163	0		0		0.5481	0.0071	-1.277	0.2533
	Ileon vs. Caecum	6.208	0.0144	-12.71	0.1255	8.639	0.2041	-12.97	0.0213	6.499	0.4464	4.758	0.521	-1.946	0.0345	2.142	0.0266	-3.838	0.0321	-0.427	0.1203	3.702	0.0365	0.537	0.1104	0.5559	0.0018	0		0		-0.3857	0.3862	0.06466	0.9064
	Ileon vs. Feces	5.95	0.0144	7.146	0.3681	3.947	0.463	1.311	0.3349	6.282	0.4464	-15.42	0.0192	-6.988	0.013	1.948	0.0241	-4.59	0.0151	-1.886	0.1203	2.572	0.0783	0.4682	0.0933	0.3542	0.0331	0		0		0.8817	0.0308	-0.6887	0.2533
	Caecum vs. Feces	-0.2577	0.0144	19.86	0.0652	-4.693	0.0053	14.28	0.0113	-0.2175	0.8997	-20.18	0.0334	-5.041	0.0398	-0.1932	0.3111	-0.7519	0.583	-1.459	0.1459	-1.13	0.001	-0.0688	0.6145	-0.2017	0.042	0		0		1.267	0.0165	-0.7533	0.2533
HFD	Jejunum vs. Ileon	-22.3	0.2264	10.27	0.2553	-3.297	0.3856	0.8229	0.0923	-0.1986	0.846	6.705	0.3174	0.2012	0.3112	9.487	0.3539	0.0614	0.1438	0.04562	0.2095	-0.08377	0.6661	-0.254	0.9678	-0.5317	0.224	0		0		0.1699	0.4195	0.05714	0.0512
	Jejunum vs. Caecum	19.23	0.2264	-5.026	0.4784	1.411	0.4355	-23.04	0.0512	0.2481	0.846	5.173	0.3463	-0.9174	0.1439	9.676	0.3539	-4.608	0.0967	-1.505	0.0577	0.344	0.6017	4.809	0.6288	0.3243	0.437	-0.0001941		-0.0001404		-3.762	0.1007	0.05317	0.0512
	Jejunum vs. Feces	8.018	0.287	0.4183	0.9376	-3.894	0.3883	-4.252	0.0853	0.1713	0.846	2.789	0.5414	-3.393	0.1439	9.425	0.3539	-4.669	0.2448	-2.838	0.0338	0.04382	0.9102	-0.5324	0.9678	-0.07499	0.737	0		0		0.01556	0.9143	0.05176	0.0512
	Ileon vs. Caecum	46.41	<0,0001	-16.18	<0,0001	2.439	0.2282	-22.77	0.0004	0.1778	0.846	-1.814	0.0053	-1.29	0.0064	1.027	0.3539	-4.273	0.0006	-1.436	0.01	0.2602	0.1561	2.199	0.5422	0.8664	0.0008	4.606e-05		-8.021e-05		-4.406	0.0017	-0.003112	0.2158
	Ileon vs. Feces	33.55	0.0001	-11.38	0.0017	-1.058	0.3856	-5.695	0.0029	-0.463	0.846	-4.083	0.0014	-3.528	0.0022	0.7478	0.4649	-4.848	0.0112	-2.39	0.01	0.08274	0.6661	-0.8831	0.5422	0.4372	0.0105	0.0003591		0		-0.2321	0.0836	-0.003768	0.2158
	Caecum vs. Feces	-12.86	0.0094	4.807	0.007	-3.498	0.1811	17.07	0.0022	-0.6408	0.846	-2.269	0.0394	-2.239	0.0092	-0.2794	0.3539	-0.575	0.6164	-0.9543	0.2095	-0.1775	0.1561	-3.082	0.4418	-0.4293	0.0121	0.000313		8.021e-05		4.174	0.0017	-0.0006554	0.7854
HFD+FOS	Jejunum vs. Ileon	-4.562	0.1541	11.68	0.0202	0.4678	0.8699	1.204	0.028	0.717	0.4126	0.3	0.1095	0.03889	0.0767	14.57	0.0428	0.008486	0.8899	0.003445	0.3574	-24	0.0227	-0.3748	0.7805	-0.1307	0.017	0		0		-0.01293	0.6823	0.07003	0.0426
	Jejunum vs. Caecum	4.843	0.2057	3.22	0.409	-2.979	0.8699	-7.131	0.0036	0.6299	0.1299	-2.587	0.0596	-6.432	0.0767	17.15	0.0141	-3.143	0.0172	-0.2975	0.0398	-2.014	0.3407	0.2337	0.7805	0.1169	0.0471	-0.0002924		0		-0.7104	0.0061	-0.4997	0.0604
	Jejunum vs. Feces	-2.298	0.5069	13.55	0.0202	0.8642	0.8699	-0.2465	0.5267	-2.636	0.0051	-3.013	0.0029	-8.264	0.012	17.1	0.0141	-2.459	0.0127	-0.4099	0.0398	-10.89	0.0227	-0.304	0.7805	-0.01505	0.8442	0		0		0.08472	0.6103	-0.7576	0.0528
	Ileon vs. Caecum	9.881	0.0492	-9.052	0.0447	-2.164	0.8699	-9.816	0.0036	0.5652	0.4941	-2.428	0.0302	-5.848	0.0767	0.3904	0.4798	-2.916	0.0157	-0.2044	0.0126	22.28	0.013	0.6516	0.0613	0.2971	<0,0001	-0.0002558		0		-0.5914	0.0031	-0.5692	0.0525
	Ileon vs. Feces	4.986	0.2022	-0.534	0.9322	0.7191	0.8699	-2.695	0.0527	-2.452	0.1299	-3.499	0.0029	-7.865	0.012	0.2606	0.5951	-3.05	0.0172	-0.3941	0.0256	15.83	0.0683	0.1996	0.7805	0.2091	0.0018	0		0		0.05734	0.6655	-1.304	0.0604
	Caecum vs. Feces	-5.897	0.0638	9.225	0.0419	2.318	0.8699	7.625	0.0036	-2.915	0.0051	-0.9834	0.1696	-1.747	0.2593	-0.1166	0.1316	-0.04032	0.97	-0.19	0.0398	-6.629	0.0697	-0.4677	0.7805	-0.1189	0.0338	0.0002274		0		0.6852	0.0018	-0.7275	0.1564
Jejunum	Chow vs. HFD	-40.68	0.0005	25.5	0.0138	-2.319	0.4343	3.27	0.0215	-0.84	0.5172	19.15	0.0401	2.491	0.0835	-2.043	0.718	1.21	0.1227	0.27	0.1955	0.1819	0.6177	-6.815	0.2497	-0.4131	0.0901	-0.0007125		0		0.318	0.1656	0.2052	0.1141
	Chow vs. HFD+FOS	-6.023	0.2276	12.69	0.0737	-7.961	0.1029	2.87	0.0215	2.495	0.0552	23.85	0.0401	2.576	0.0835	-11.38	0.1002	1.223	0.1227	0.3065	0.1955	-19.76	<0,0001	-2.148	0.1867	0.09709	0.3538	0		0		0.4855	0.0082	0.08975	0.3961
	HFD vs. HFD+FOS	34.66	0.001	-12.81	0.0505	-5.642	0.2633	-0.3999	0.2896	3.335	0.0552	4.701	0.2037	0.08497	0.4959	-9.337	0.2629	0.01327	0.6447	0.03655	0.2802	-19.94	<0,0001	4.668	0.3045	0.5102	0.0901	0.0007125		0		0.1675	0.3675	-0.1155	0.1141
Ileum	Chow vs. HFD	-72.41	<0,0001	22.27	0.0214	6.205	0.5007	4.298	0.0128	7.485	0.2212	25.38	0.0056	1.27	0.0017	1.185	0.4064	0.9336	0.0108	0.25	0.0051	3.756	0.0279	-2.157	0.3553	-0.5745	0.0026	-0.0003591		0		0.9344	0.0292	0.4054	0.0781
	Chow vs. HFD+FOS	-16.02	<0,0001	10.53	0.1482	0.04462	0.9946	4.302	0.0128	10.93	0.1387	25.06	0.0056	1.231	0.0017	2.009	0.0306	0.9042	0.0108	0.2517	0.0051	-39.54	<0,0001	-1.946	0.0241	0.2244	0.0383	0		0		0.8304	0.0292	0.2988	0.1278
	HFD vs. HFD+FOS	56.39	<0,0001	-11.74	0.0255	-6.16	0.1882	0.004359	0.9701	3.444	0.0368	-0.3213	0.1003	-0.03906	0.1951	0.8239	0.4196	-0.02935	0.1797	0.001676	0.653	-43.3	<0,0001	0.2106	0.9056	0.7989	0.0008	0.0003591		0		-0.104	0.2523	-0.1066	0.0546
Caecum	Chow vs. HFD	-32.21	<0,0001	18.79	0.0161	0.004922	0.9923	-5.502	0.1658	1.164	0.1303	18.81	0.0003	1.927	0.0042	0.07096	0.5306	0.4984	0.6803	-0.7591	0.0653	0.3147	0.0158	-0.4947	0.1144	-0.264	0.0234	-0.000313		0		-3.086	0.0034	0.3376	0.0801
	Chow vs. HFD+FOS	-12.08	<0,0001	13.75	0.0444	-10.31	0.0189	6.968	0.1043	4.908	<0,0001	17.71	0.0003	-2.511	0.2724	0.261	0.0557	1.659	0.3258	0.3983	0.0976	-20.49	<0,0001	-1.71	0.031	-0.03054	0.6561	-0.0002274		0		0.5899	0.1105	-0.3513	0.1131
	HFD vs. HFD+FOS	20.13	<0,0001	-5.048	0.166	-10.32	0.0189	12.47	0.0028	3.744	<0,0001	-1.102	0.1574	-4.438	0.1035	0.19	0.0368	1.16	0.3258	1.157	0.0129	-20.81	<0,0001	-1.215	0.0829	0.2334	0.0234	8.562e-05		0		3.676	0.0034	-0.689	0.0059
Feces	Chow vs. HFD	-44.81	<0,0001	3.744	0.7502	1.2	0.5035	-2.708	0.0751	0.7405	0.6717	36.72	0.0002	4.729	0.0527	-0.01516	0.937	0.6754	0.6421	-0.2548	0.7786	1.267	0.0006	-3.508	0.1016	-0.4916	0.0008	0		0		-0.1794	0.0881	1.09	0.0717
	Chow vs. HFD+FOS	-17.72	<0,0001	3.114	0.7502	-3.303	0.0363	0.3154	0.7755	2.211	0.2929	36.91	0.0002	0.7824	0.7207	0.3377	0.1351	2.37	0.229	1.667	0.092	-25.99	<0,0001	-2.109	0.0005	0.05225	0.5534	0		0		0.007623	0.8154	-0.3255	0.6191
	HFD vs. HFD+FOS	27.09	<0,0001	-0.6301	0.8809	-4.503	0.0363	3.023	0.0751	1.47	0.2929	0.1833	0.8189	-3.947	0.0565	0.3528	0.1008	1.695	0.3343	1.922	0.0252	-27.26	<0,0001	1.399	0.4161	0.5438	0.0002	0		0		0.187	0.0881	-1.416	0.048
